# Effects of sheared chromatin length on ChIP-seq quality and sensitivity

**DOI:** 10.1101/2020.09.30.320697

**Authors:** Cheryl A. Keller, Elisabeth F. Heuston, Belinda Giardine, Maria R. Long, Amber Miller, Alexander Q. Wixom, Stacie M. Anderson, David M. Bodine, Ross C. Hardison

## Abstract

Chromatin immunoprecipitation followed by massively parallel, high throughput sequencing (ChIP-seq) is the method of choice for identifying, on a genome-wide scale, the segments of DNA bound by specific transcription factors (TFs) or in chromatin with particular histone modifications. However, the quality of ChIP-seq datasets vary over a wide range, with a substantial fraction being of intermediate to poor quality. Such experimental variability can lead to many false positives or false negatives, impairing the ability to interpret the data. Thus, it is important to discern and control the factors that contribute to variation in ChIP-seq. In this study, we focus on the sonication step to produce sheared chromatin, a variable controllable by the user and applicable to all ChIP-seq protocols. We systematically varied the amount of shearing of fixed chromatin from a mouse erythroid cell line, carefully measured the distribution of resultant fragment lengths using the Agilent Bioanalzyer 2100, and then immunoprecipitated these batches of chromatin using highly specific antibodies against either TAL1 or CTCF. We found that the level of sonication, which was affected by both the number of sonication cycles, as well as the starting cell number, had a pronounced impact on the quality of resulting ChIP-seq signals. Specifically, over-sonication led to degradation of quality (e.g. increased background and reduction in signal), while the impact of under-sonication of chromatin differed between the two transcription factors, leading to the loss of sites occupied by TAL1 but not those bound by CTCF. We leveraged these findings to produce a set of CTCF ChIP-seq datasets in primary hematopoietic progenitor cells, including several rare cell types. Together, these results suggest that the amount of sonication is a key variable in success of ChIP-seq experiments, and that carefully monitoring the level of chromatin sonication is one way to improve ChIP-seq quality and reproducibility, which in turn facilitates low input ChIP-seq in rare cell types.
