## Supplemental Tables for "Effects of sheared chromatin length on ChIP-seq quality and sensitivity"

### Sheet: Supplemental_Table_S1_Main
Factor	Cell type	Library ID	Cell number	Number of cycles	Avg size bp	Platform	Assembly	GEO	Mapped reads	Peaks	Percent GC	Duplication rate	Complexity	Percent mapped	NSC	RSC	QTag	FRIP	% FRIP	Assessment
CTCF	G1E-ER4+E2	692	50M	3	290	HiSeq 2000	mm10		25212232	12352	41	22	0.96	95	1.04401	1.62748	2	0.03	0.03	Pass
CTCF	G1E-ER4+E2	693	50M	5	272	HiSeq 2000	mm10		23842335	14232	41	21	0.96	95	1.05399	1.72463	2	0.038	0.038	Pass
CTCF	G1E-ER4+E2	694	50M	7	248	HiSeq 2000	mm10		40631944	12915	41	32	0.95	94	1.05334	2.29771	2	0.026	0.026	Pass
CTCF	G1E-ER4+E2	695	50M	10	218	HiSeq 2000	mm10		30266573	17196	41	28	0.95	95	1.08667	2.2772	2	0.043	0.043	Pass
CTCF	G1E-ER4+E2	696	50M	15	203	HiSeq 2000	mm10		26141467	13519	40	33	0.92	94	1.0791	2.52716	2	0.029	0.029	Pass
CTCF	G1E-ER4+E2	732	20M	3	267	HiSeq 2000	mm10		29218156	13241	42	24	0.96	95	1.05585	2.01619	2	0.026	0.026	Pass
CTCF	G1E-ER4+E2	733	20M	5	228	HiSeq 2000	mm10		24094092	10655	42	19	0.97	95	1.04574	1.66601	2	0.02	0.02	Pass
CTCF	G1E-ER4+E2	734	20M	7	211	HiSeq 2000	mm10		25324790	12349	41	25	0.95	93	1.05892	2.09011	2	0.024	0.024	Pass
CTCF	G1E-ER4+E2	735	20M	10	199	HiSeq 2000	mm10		24935260	12595	41	30	0.93	95	1.07022	2.49038	2	0.023	0.023	Pass
CTCF	G1E-ER4+E2	736	20M	15	178	HiSeq 2000	mm10		29333944	7078	41	45	0.89	94	1.06969	3.21903	2	0.009	0.009	Low pass
TAL1	G1E-ER4+E2	670	50M	3	295	HiSeq 2000	mm10		26108495	291	40	20	0.97	95	1.02069	1.39447	1	0	0	Fail
TAL1	G1E-ER4+E2	671	50M	5	260	HiSeq 2000	mm10		25589162	2,751	39	21	0.97	95	1.02696	1.29164	1	0.008	0.008	Low pass
TAL1	G1E-ER4+E2	672	50M	7	240	HiSeq 2000	mm10		24825832	4474	40	24	0.96	95	1.04876	1.72676	2	0.015	0.015	Pass
TAL1	G1E-ER4+E2	673	50M	10	226	HiSeq 2000	mm10		23697502	7868	40	22	0.96	95	1.13	2.06	2	0.031	0.031	Pass
TAL1	G1E-ER4+E2	674	50M	15	205	HiSeq 2000	mm10		26943086	9052	40	37	0.91	95	1.18	2.46	2	0.035	0.035	Pass
TAL1	G1E-ER4+E2	702	20M	3	256	HiSeq 2000	mm10		31319063	3899	41	22	0.97	95	1.03788	1.48299	1	0.012	0.012	Pass
TAL1	G1E-ER4+E2	703	20M	5	202	HiSeq 2000	mm10		24828190	3936	41	26	0.95	95	1.04554	1.63965	2	0.013	0.013	Pass
TAL1	G1E-ER4+E2	704	20M	7	190	HiSeq 2000	mm10		25277624	3529	41	31	0.93	95	1.05103	2.00575	2	0.011	0.011	Pass
TAL1	G1E-ER4+E2	705	20M	10	176	HiSeq 2000	mm10		31000442	1726	40	63	0.81	94	1.06857	3.26701	2	0.003	0.003	Low pass
TAL1	G1E-ER4+E2	706	20M	15	166	HiSeq 2000	mm10		33259891	606	39	63	0.81	92	1.05966	2.78152	2	0	0	Fail

### Sheet: Supplemental_Table_S2_Retro
Factor	Cell type	Library ID	Cell number	Number of cycles	Avg size bp	Platform	Assembly	GEO	Mapped reads	Peaks	Percent GC	Duplication rate	Complexity	Percent mapped	NSC	RSC	QTag	FRIP	% FRIP	Assessment
CTCF	G1E-ER4+E2	335	20M	unknown	214	HiSeq 2000	mm10		49191909	15012	41	40	0.94	95	1.06544	2.6542	2	0.032	0.032	Pass
CTCF	G1E-ER4+E2	366	20M	unknown	195	HiSeq 2000	mm10		50163243	6542	41	47	0.92	95	1.04035	2.62777	2	0.009	0.009	Low pass
CTCF	G1E-ER4+E2	369	20M	unknown	226	HiSeq 2000	mm10		56192878	17510	42	26	0.97	96	1.05002	1.7569	2	0.045	0.045	Pass
CTCF	G1E-ER4+E2	485	unknown	unknown	194	HiSeq 2000	mm10		48131892	3879	40	89	0.67	88	1.14223	6.50096	2	0.001	0.001	Fail
TAL1	G1E-ER4+E2	505	unknown	unknown	183	HiSeq 2000	mm10		5545631	352	40	18	0.95	93	1.05533	0.798908	0	0.001	0.001	Fail
TAL1	G1E-ER4+E2	580	20M	3	298	HiSeq 2000	mm10		36174386	9763	41	29	0.95	95	1.13185	2.14834	2	0.037	0.037	Pass
TAL1	G1E-ER4+E2	581	20M	5	273	HiSeq 2000	mm10		28209162	539	40	17	0.98	95	1.02584	1.78391	2	0	0	Fail
TAL1	G1E-ER4+E2	582	20M	3	297	HiSeq 2000	mm10		46602159	204	41	18	0.99	95	1.02152	1.8896	2	0	0	Fail
TAL1	G1E-ER4+E2	583	20M	5	269	HiSeq 2000	mm10		23825031	3191	40	39	0.88	95	1.0592	2.57692	2	0.01	0.01	Pass
TAL1	G1E-ER4+E2	584	20M	3	289	HiSeq 2000	mm10		45080000	1574	41	65	0.84	95	1.0878	5.05903	2	0.003	0.003	Low pass
TAL1	G1E-ER4+E2	585	20M	5	263	HiSeq 2000	mm10		20873783	1212	40	38	0.88	95	1.04743	2.08233	2	0.003	0.003	Low pass
TAL1	G1E-ER4+E2	707	20M	unknown	238	NextSeq 500	mm10		35135612	2670	41	56	0.86	94	1.06965	3.16889	2	0.007	0.007	Pass

### Sheet: Supplemental_Table_S3_Lowinput
Factor	Cell type	Library ID	Cell number	Number of cycles	Avg size bp	Platform	Assembly	GEO	Mapped reads	Peaks	Percent GC	Duplication rate	Complexity	Percent mapped	NSC	RSC	QTag	FRIP	% FRIP	Assessment
CTCF	G1E-ER4+E2	785	1M	3	Not detected	NextSeq 500	mm10		43832436	17343	40	70	0.58	88	1.36567	15.7157	2	0	0	Fail
CTCF	G1E-ER4+E2	786	1M	4	Not detected	NextSeq 500	mm10		35782498	7382	40	62	0.67	89	1.40926	20.9945	2	0	0	Fail
CTCF	G1E-ER4+E2	787	5M	5	302	NextSeq 500	mm10		33184988	12578	39	49	0.76	89	1.10392	3.8654	2	0.025	0.025	Pass
CTCF	G1E-ER4+E2	788	5M	3	329	NextSeq 500	mm10		32308489	3030	39	18	0.96	90	1.021	1.43535	1	0	0	Fail
CTCF	G1E-ER4+E2	789	5M	7	248	NextSeq 500	mm10		30194375	13086	40	51	0.74	89	1.16372	5.1546	2	0.025	0.025	Pass
CTCF	LSK	1295	5M	13	241	NextSeq 500	mm10	GSM4255729	79058840	11378	40	74	0.85	96	1.1	3.47	2	0.038	0.038	Pass
CTCF	LSK	1927	5M	13	231	NextSeq 500	mm10		35129034	28476	43	82	0.51	92	1.63465	3.82938	2	0.114	0.114	Pass
CTCF	CMP	1976	5M	15	256	NextSeq 500	mm10	GSM4721997	28925148	26316	44	95	0.24	93	2.07649	4.87857	2	0.097	0.097	Pass
CTCF	MEP	1978	5M	11	283	NextSeq 500	mm10	GSM4721999	30632592	15002	43	42	0.89	94	1.07259	2.58149	2	0.029	0.029	Pass
CTCF	CFUE	1980	5M	15	222	NextSeq 500	mm10	GSM4722001	25531371	11990	44	92	0.39	95	1.51877	7.68258	2	0.031	0.031	Pass
CTCF	ERY	1909	5M	10	250	NextSeq 500	mm10		33117415	8284	45	59	0.79	93	1.12054	4.29244	2	0.015	0.015	Pass
CTCF	ERY	1926	5M	13	276	NextSeq 500	mm10		29765569	6629	43	70	0.69	89	1.22455	8.94513	2	0.014	0.014	Pass
CTCF	GMP	1977	5M	12	217	NextSeq 500	mm10	GSM4721998	28200655	34416	44	95	0.19	95	3.09942	4.24139	2	0.19	0.19	Pass
CTCF	CFUMk	1979	5M	13	218	NextSeq 500	mm10	GSM4722000	25821404	36481	43	48	0.84	92	1.59769	2.51472	2	0.17	0.17	Pass
CTCF	iMk	1908	5M	12	257	NextSeq 500	mm10	GSM4721996	33568039	19612	41	37	0.9	95	1.11936	2.27421	2	0.054	0.054	Pass
CTCF	iMK	1910	5M	10	257	NextSeq 500	mm10		29464048	21494	44	72	0.64	94	1.36019	3.43757	2	0.08	0.08	Pass

### Sheet: Supplementa1_Table_S4_Isolation
Cell type	ID	Isolation/Sort markers	2015-03-10	2015-03-25	2015-03-31	2015-04-01	2015-04-07	2015-04-08	2015-04-22	2015-04-23	2015-05-27	2016-05-17	2016-05-19	2016-06-09	2016-08-12	2016-08-25	2016-09-21	2016-10-12	2017-02-08	2018-05-31	2018-06-06	2018-06-13	2018-06-19	2018-06-26	2018-06-27	2018-07-12	2018-07-25	2018-07-26	2018-08-22	2018-08-29	2018-08-30	2018-08-30	Totals	Comment
LSK	1295	CD4-, CD8-, IL7Ra-, CD11b-, Ly6g-, CD45R-, Ter119-, cKit+, Sca1+	0.79*	0.55	0.57	0.58	0.6	0.43	0.63	0.55	0.51																						4.42
LSK	1927	CD4-, CD8-, IL7Ra-, CD11b-, Ly6g-, CD45R-, Ter119-, cKit+, Sca1-, CD34+, CD16/32-										0.57	0.42	0.51	0.66	0.24	0.35	0.42	0.7					0.62	0.64								5.13
CMP	1976	CD4-, CD8-, IL7Ra-, CD11b-, Ly6g-, CD45R-, Ter119-, cKit+, Sca1-, CD34+, CD16/32-																					0.65	0.56	0.6	0.32	0.8	0.75	0.55	0.49	0.8	0.54	6.06
GMP	1977	CD4-, CD8-, IL7Ra-, CD11b-, Ly6g-, CD45R-, Ter119-, cKit+, Sca1-, CD34+, CD16/32+																					0.67	1.3	1.08	0.47	1.91						5.43
MEP	1978	CD4-, CD8-, IL7Ra-, CD11b-, Ly6g-, CD45R-, Ter119-, cKit+, Sca1-, CD34-, CD16/32-																					0.24	0.44	0.3	0.47	0.65	0.45	0.62	0.61	0.69	0.38	4.85
CFUE	1980	CD4-, CD8-, IL7Ra-, CD11b-, Ly6g-, CD45R-, Ter119+, CD44+, FSCHigh																				7.11											7.11
ERY	1909	CD4-, CD8-, IL7Ra-, CD11b-, Ly6g-, CD45R-, Ter119+, CD44+, FSCLow																				14.41											14.41	Approximately 1/2 of sonicated chromatin was used for CTCF ChIP
ERY	1926	CD4-, CD8-, IL7Ra-, CD11b-, Ly6g-, CD45R-, Ter119+, CD44+, FSCLow																			8.4												8.4
CFUMk	1979	CD4-, CD8-, IL7Ra-, CD11b-, Ly6g-, CD45R-, Ter119-, Sca1-, CD41+, CD61+, cKit+																		2.6	2	2.01											6.61
iMk	1908	CD4-, CD8-, IL7Ra-, CD11b-, Ly6g-, CD45R-, Ter119-, Sca1-, CD41+, CD61+, cKit-																			24												24	Approximately 1/4 of sonicated chromatin was used for CTCF ChIP
iMk	1910	CD4-, CD8-, IL7Ra-, CD11b-, Ly6g-, CD45R-, Ter119-, Sca1-, CD41+, CD61+, cKit-																		17.1													17.1	Approximately 1/3 of sonicated chromatin was used for CTCF ChIP
*All cell numbers are reporting in Millions (M) of cells.

### Sheet: Supplemental_Table_S5_Inputs
Cell type	Type	Library ID	Platform	Assembly	GEO	Mapped reads	Percent GC	Duplication rate	Percent mapped	Used for Library IDs	Comment
G1E-ER4+E2	input	2	HiSeq2000	mm10	GSM946520	2332737	43	15	97	335, 366, 369, 485, 505, 580-585, 692-696, 670-674, 702-707, 732-736, 785-789	The fastqs from library IDs 2, 137, 151, and 240 were concatenated to generate a combined input file for MACS2.
G1E-ER4+E2	input	137	HiSeq2000	mm10	GSM946520	101172193	42	12	91	335, 366, 369, 485, 505, 580-585, 692-696, 670-674, 702-707, 732-736, 785-789	The fastqs from library IDs 2, 137, 151, and 240 were concatenated to generate a combined input file for MACS2.
G1E-ER4+E2	input	151	HiSeq2000	mm10	GSM946520	31256734	43	10	96	335, 366, 369, 485, 505, 580-585, 692-696, 670-674, 702-707, 732-736, 785-789	The fastqs from library IDs 2, 137, 151, and 240 were concatenated to generate a combined input file for MACS2.
G1E-ER4+E2	input	240	HiSeq2000	mm10	GSM995439	35483560	44	11	94	335, 366, 369, 485, 505, 580-585, 692-696, 670-674, 702-707, 732-736, 785-789	The fastqs from library IDs 2, 137, 151, and 240 were concatenated to generate a combined input file for MACS2.
LSK	input	1296	NextSeq 500	mm10	GSM4255730	73075976	41	19	97	1295, 1927
CMP	input	1982	NextSeq 500	mm10		36229062	41	18	97	1976
MEP	input	1984	NextSeq 500	mm10		28152941	41	18	96	1978
CFUE	input	1986	NextSeq 500	mm10		33999495	41	17	97	1980
ERY	input	1928	NextSeq 500	mm10		57492960	41	18	97	1909, 1926
GMP	input	1983	NextSeq 500	mm10		35253998	41	15	97	1977
CFUMk	input	1985	NextSeq 500	mm10		28933018	41	17	97	1979
iMk	input	1929	NextSeq 500	mm10		43311316	42	20	95	1908, 1910
